# CD45-antibody-drug conjugate clears tissue resident myeloid cells from their niches enabling therapeutic adoptive cell transfer

**DOI:** 10.1101/2023.09.05.556397

**Authors:** Karin Gustafsson, Catherine Rhee, Vanessa Frodermann, Elizabeth W. Scadden, Dan Li, Yoshiko Iwamoto, Rahul Palchaudhuri, Sharon L. Hyzy, Anthony E. Boitano, Matthias Nahrendorf, David T. Scadden

## Abstract

Tissue resident myeloid cells (TRM) in adults have highly variable lifespans and may be derived from early embryonic yolk sac, fetal liver or bone marrow. Some of these TRM are known pathogenic participants in congenital and acquired diseases. Myeloablative conditioning and hematopoietic stem cell transplant can replace long-lived brain TRM resulting in clinical improvements in metabolic storage diseases. With the advent of antibody-drug-conjugate (ADC) targeted cell killing as a cell selective means of transplant conditioning, we assessed the impact of anti-CD45-ADC on TRM in multiple tissues. Replacement of TRM ranged from 40 to 95 percent efficiencies in liver, lung, and skin tissues, after a single anti-CD45-ADC dose and bone marrow hematopoietic cell transfer. Of note, the population size of TRM in tissues returned to pre-treatment levels suggesting a regulated control of TRM abundance. As expected, brain, microglia were not affected, but brain monocytes and macrophages were 50% replaced. Anti-CD45-ADC and adoptive cell transfer were then tested in the chronic acquired condition, atherosclerosis exacerbated by *Tet2* mutant clonal hematopoiesis. Plaque resident myeloid cells were efficiently replaced with anti-CD45-ADC and wild-type bone marrow cells. Notably, this reduced existent atherosclerotic plaque burden. Overall, these results indicate that anti-CD45-ADC clears both HSC and TRM niches enabling cell replacement to achieve disease modification in a resident myeloid cell driven disease.
