## Supplementary table 1 for "CD45-antibody-drug conjugate clears tissue resident myeloid cells from their niches enabling therapeutic adoptive cell transfer"

### Sheet: Blood lineage antibody panel
	Color	Dilution
CD45	APC/Cy7	1 to 100
CD3	BUV395	1 to 100
CD19	BV785	1 to 300
B220	BV785	1 to 300
CD4	AF700	1 to 200
CD8	APC	1 to 200
CD11b	BUV737	1 to 500
Ly6C	BV570	1 to 200
Ly6G	PE	1 to 500

### Sheet: HSPC panel I and II
HSPC panel I	Color	Dilution
Lin	Biotin+ BV650-SA	1 to 50 Biotin; 1 to 500 SA
cKIT	BV711	1 to 200
Sca-1	BV785	1 to 200
CD34	AF647	1 to 30
CD150	PE	1 to 200
CD48	BV605	1 to 300
CD16/32	BUV737	1 to 300
HSPC panel II	Color	Dilution
Lin	Biotin+ BV650-SA	1 to 50 Biotin; 1 to 500 SA
cKIT	BV421	1 to 200
Sca-1	BV785	1 to 200
CD34	AF647	1 to 30
CD150	PE	1 to 200
CD48	BV605	1 to 300
CD16/32	BUV737	1 to 300

### Sheet: Brain panel
	Color	Dilution
Lin	PE	1 to 200
CD45	APC/Cy7	1 to 100
CD11b	BUV7373	1 to 300
MHC II	AF700	1 to 300
Ly6C	BV570	1 to 200
F4/80	BV785	1 to 150
Lin= CD3e CD19, B220, Ter119, NK1.1, Ly6G

### Sheet: Lung panel
	Color	Dilution
Lin	PE	1 to 200
CD45	APC/Cy7	1 to 100
CD11b	BUV7373	1 to 300
Ly6C	BV570	1 to 200
MHC II	AF700	1 to 300
CD11c	PerCPCy5.5	1 to 100
SiglecF	AF647	1 to 100
CD64	PE/Cy7	1 to 100
MerTK	Biotin+ BV786-SA	1 to 20 Biotin; 1 to 500 SA
Lin= CD3e CD19, B220, Ter119, NK1.1, Ly6G

### Sheet: Liver panel
	Color	Dilution
Lin	PE	1 to 200
CD45	APC/Cy7	1 to 100
F4/80	BV785	1 to 150
MHC II	AF700	1 to 300
Ly6C	BV570	1 to 200
CD11b	BUV737	1 to 300
TIM4	BV421	1 to 500
Lin= CD3e CD19, B220, Ter119, NK1.1, Ly6G

### Sheet: Skin panel
	Color	Dilution
Lin	PE	1 to 200
CD45	APC/Cy7	1 to 100
CD11b	BUV7373	1 to 300
Ly6C	BV570	1 to 200
MHC II	AF700	1 to 300
CD11c	PerCPCy5.5	1 to 100
CD64	PE/Cy7	1 to 100
Epcam	BV785	1 to 500
CD207	AF647	1 to 100
Lin= CD3e CD19, B220, Ter119, NK1.1, Ly6G

### Sheet: Aorta panel
Aorta	Color
Lin	BV650	1 to 100
F4/80	BV785	1 to 100
CD11b	BUV737	1 to 200
Ly6C	BV570	1 to 200
Ly6G	PE	1 to 200
CD45.2	APC/Cy7	1 to 100
CD45.1	PE/Cy7	1 to 100
Lin= CD3e CD19, B220, Ter119, NK1.1, Ly6G
